# EXONIZATION BY THE EMERGENCE OF A CLEAVAGE-POLYADENYLATION SITE

**DOI:** 10.1101/2022.03.17.484714

**Authors:** Agnès Méreau, Hubert Lerivray, Justine Viet, Serge Hardy, Luc Paillard, Yann Audic

**Affiliations:** Univ Rennes, CNRS, IGDR (Institut de Génétique et Développement de Rennes), UMR 6290, F-35000 Rennes, France

**Keywords:** exonization, 3’ terminal exons, alternative splicing, amphibians, Xenopus

## Abstract

Exonization is the evolutionary process of recruitment of new exonic regions from previously intronic regions. It is a major contributor to the increased complexity of alternative splicing. Here, we explore exonization mediated by the emergence of a novel cleavage-polyadenylation site in an intron. In *Xenopus laevis*, the *tpm1* gene, which encodes muscular tropomyosin, contains alternative terminal exons. In adult muscles and embryonic hearts, exon 9A is joined to the terminal exon 9B. In embryonic somites, it is joined to the exonic region 9’, which is transcribed from the intron immediately downstream of exon 9A. Consequently, exon 9A is either an internal exon when ligated to exon 9B, or a part of a terminal exon along with region 9’. We show here that region 9’ is present only in amphibians and coelacanths. This suggests that it emerged in sarcopterygians and was lost in amniotes. We used antisense morpholino oligonucleotides to mask the regions of *tpm1* pre-mRNA that potentially regulate the inclusion of exon 9A9’. This revealed that the definition of exon 9A9’ relies on a weak cleavage-polyadenylation site and an intronic enhancer, but is independent of the 3’ splice site. We demonstrate that RNAs containing exon 9B are toxic in somites. This may have contributed to the evolutionary pressure that led to the exonization of region 9’ in sarcopterygians. These findings reveal the emergence of a novel cleavage-polyadenylation site that avoids the accumulation of a toxic RNA as a novel mechanism for exonization-mediated diversification of terminal exons.
