## Supplemental table 1 for "EXONIZATION BY THE EMERGENCE OF A CLEAVAGE-POLYADENYLATION SITE"

### Sheet: Sheet1
TABLE S1 : the coordinates indicated in this table relate to the indicated annotations. Please note that in the sequence file all sequences are oriented to be on the strand of the TPM1 gene.
class	species	Seq_ID	start	end	exon	coding_length	initial_strand	synteny	source
Aves	Meleagris gallopavo	ENSMGAG00000004207	11092	11171	9A	79	minus	syntenic to lactb and talin 2	Turkey_2.01:CM000973.1 :Chromosome 12: 3,594,797-3,611,927 reverse strand.
Aves	Meleagris gallopavo	ENSMGAG00000004207	12617	12622	9B	5	minus	syntenic to lactb and talin 2
Aves	Meleagris gallopavo	ENSMGAG00000004207	15638	15706	9C	68	minus	syntenic to lactb and talin 2
Aves	Meleagris gallopavo	ENSMGAG00000004207	17048	17128	9D	80	minus	syntenic to lactb and talin 2
Aves	Gallus Gallus	ENSGALG00000003521	11842	11921	9A	79	minus	syntenic to lactb and talin 2	GRCg6a:CM000102.5 :Chromosome 10: 4,617,488-4,636,539 reverse strand.
Aves	Gallus Gallus	ENSGALG00000003521	13342	13347	9B	5	minus	syntenic to lactb and talin 2
Aves	Gallus Gallus	ENSGALG00000003521	16380	16448	9C	68	minus	syntenic to lactb and talin 2
Aves	Gallus Gallus	ENSGALG00000003521	17732	17812	9D	80	minus	syntenic to lactb and talin 2
Reptilia	Pelodiscus sinensis	ENSPSIG00000006419	15477	15556	9A	79		syntenyc to lactb	PelSin_1.0 :Scaffold JH209706.1: 451,782-474,974 reverse strand.
Reptilia	Pelodiscus sinensis	ENSPSIG00000006419	17895	17900	9B	5		syntenyc to lactb
Reptilia	Pelodiscus sinensis	ENSPSIG00000006419	21907	21975	9C	68		syntenyc to lactb
Reptilia	Pelodiscus sinensis	ENSPSIG00000006419	23113	23193	9D	80		syntenyc to lactb
Reptilia	Python molurus bivittatus	KE953378.1	131076	131155	9A	79	plus	syntenyc to lactb	unplaced genomic scaffold Scaffold407
Reptilia	Python molurus bivittatus	KE953378.1	133805	133810	9B	5	plus	syntenyc to lactb
Reptilia	Python molurus bivittatus	KE953378.1	135711	135782	9C	71	plus	syntenyc to lactb
Reptilia	Python molurus bivittatus	KE953378.1	137098	137178	9D	80	plus	syntenyc to lactb
Reptilia	Ophiophagus hannah	AZIM01000142.1	393221	393300	9A	79	minus	not confirmed by synteny	scaffold142.1
Reptilia	Ophiophagus hannah	AZIM01000142.1	395688	395693	9B	5	minus	not confirmed by synteny
Reptilia	Ophiophagus hannah	AZIM01000142.1	397434	397505	9C	71	minus	not confirmed by synteny
Reptilia	Ophiophagus hannah	AZIM01000142.1	398590	398670	9D	80	minus	not confirmed by synteny
Mammalia	Pan troglodytes	ENSPTRG00000007141	22168	22247	9A	79	plus	syntenic to lactb and talin 2	Pan_tro_3.0:CM000329.3 :Chromosome 15: 43,866,348-43,896,042 forward strand.
Mammalia	Pan troglodytes	ENSPTRG00000007141	24003	24008	9B	5	plus	syntenic to lactb and talin 2
Mammalia	Pan troglodytes	ENSPTRG00000007141	27981	28049	9C	68	plus	syntenic to lactb and talin 2
Mammalia	Pan troglodytes	ENSPTRG00000007141	29198	29278	9D	80	plus	syntenic to lactb and talin 2
Mammalia	homo sapiens	ENSG00000140416	22017	22096	9A	79	plus	syntenic to lactb and talin 2	GRCh38:CM000677.2 :Chromosome 15: 63,042,632-63,071,915 forward strand.
Mammalia	homo sapiens	ENSG00000140416	23848	23853	9B	5	plus	syntenic to lactb and talin 2
Mammalia	homo sapiens	ENSG00000140416	27826	27894	9C	68	plus	syntenic to lactb and talin 2
Mammalia	homo sapiens	ENSG00000140416	29043	29123	9D	80	plus	syntenic to lactb and talin 2
Mammalia	Microcebus murinus	ENSMICG00000028096	20622	20701	9A	79	minus	syntenic to lactb and talin 2	Mmur_3.0:CM007663.1 :Chromosome 3: 102,193,737-102,225,363 reverse strand.
Mammalia	Microcebus murinus	ENSMICG00000028096	22563	22568	9B	5	minus	syntenic to lactb and talin 2
Mammalia	Microcebus murinus	ENSMICG00000028096	26253	26321	9C	68	minus	syntenic to lactb and talin 2
Mammalia	Microcebus murinus	ENSMICG00000028096	27428	27508	9D	80	minus	syntenic to lactb and talin 2
Mammalia	Rattus norvegicus	ENSRNOG00000018184	20113	20192	9A	79	minus	syntenic to lactb and talin 2	Rnor_6.0:CM000079.5 :Chromosome 8: 72,814,740-72,842,228 reverse strand.
Mammalia	Rattus norvegicus	ENSRNOG00000018184	21674	21679	9B	5	minus	syntenic to lactb and talin 2
Mammalia	Rattus norvegicus	ENSRNOG00000018184	25547	25615	9C	68	minus	syntenic to lactb and talin 2
Mammalia	Rattus norvegicus	ENSRNOG00000018184	26640	26720	9D	80	minus	syntenic to lactb and talin 2
Mammalia	Mus musculus	ENSMUSG00000032366	19664	19743	9A	79	minus	syntenic to lactb and talin 2	GRCm38:CM001002.2 :Chromosome 9: 67,022,590-67,049,406 reverse strand.
Mammalia	Mus musculus	ENSMUSG00000032366	21238	21243	9B	5	minus	syntenic to lactb and talin 2
Mammalia	Mus musculus	ENSMUSG00000032366	24844	24912	9C	68	minus	syntenic to lactb and talin 2
Mammalia	Mus musculus	ENSMUSG00000032366	25965	26045	9D	80	minus	syntenic to lactb and talin 2
Mammalia	Tupaia chinensis	NW_006159521.1	7494974	7495042	8	68	minus	syntenic to lactb	TupChi_1.0 Scaffold000063_1
Mammalia	Tupaia chinensis	NW_006159521.1	7496395	7496474	9A	79	minus	syntenic to lactb
Mammalia	Tupaia chinensis	NW_006159521.1	7497886	7497891	9B	5	minus	syntenic to lactb
Mammalia	Tupaia chinensis	NW_006159521.1	7502024	7502095	9C	71	minus	syntenic to lactb
Mammalia	Tupaia chinensis	NW_006159521.1	7503242	7503322	9D	80	minus	syntenic to lactb
Mammalia	Ailuropoda melanoleuca	NW_003219305.1	18204	18272	8	68	plus	syntenic to lactb	AilMel_1.0 scaffold999
Mammalia	Ailuropoda melanoleuca	NW_003219305.1	19687	19766	9A	79	plus	syntenic to lactb
Mammalia	Ailuropoda melanoleuca	NW_003219305.1	21180	21185	9B	5	plus	syntenic to lactb
Mammalia	Ailuropoda melanoleuca	NW_003219305.1	24835	24906	9C	71	plus	syntenic to lactb
Mammalia	Ailuropoda melanoleuca	NW_003219305.1	26037	26117	9D	80	plus	syntenic to lactb
Mammalia	canis familiaris	ENSCAF00000016966	21445	21524	9A	79		syntenic to lactb and talin 2	CanFam3.1:30:27636259:27664073:1
Mammalia	canis familiaris	ENSCAF00000016966	22929	22934	9B	5		syntenic to lactb and talin 2
Mammalia	canis familiaris	ENSCAF00000016966	26498	26566	9C	68		syntenic to lactb and talin 2
Mammalia	canis familiaris	ENSCAF00000016966	27735	27815	9D	80		syntenic to lactb and talin 2
Mammalia	Eptesicus fuscus	NW_007370659.1	4851520	4851588	8	68	minus	syntenic to lactb and talin 2	EptFus1.0 scaffold00009
Mammalia	Eptesicus fuscus	NW_007370659.1	4852968	4853047	9A	79	minus	syntenic to lactb and talin 2
Mammalia	Eptesicus fuscus	NW_007370659.1	4854463	4854468	9B	5	minus	syntenic to lactb and talin 2
Mammalia	Eptesicus fuscus	NW_007370659.1	4859312	4859383	9C	71	minus	syntenic to lactb and talin 2
Mammalia	Eptesicus fuscus	NW_007370659.1	4860567	4860647	9D	80	minus	syntenic to lactb and talin 2
Mammalia	Manis javanica	NW_016534132.1	42813	42881	8	68	plus	syntenic to lactb	ManJav1.0 SCAFFOLD7885
Mammalia	Manis javanica	NW_016534132.1	44324	44403	9A	79	plus	syntenic to lactb
Mammalia	Manis javanica	NW_016534132.1	45814	45819	9B	5	plus	syntenic to lactb
Mammalia	Manis javanica	NW_016534132.1	48995	49066	9C	71	plus	syntenic to lactb
Mammalia	Manis javanica	NW_016534132.1	50227	50307	9D	80	plus	syntenic to lactb
Mammalia	Dasypus novemcinctus	ENSDNOG00000044997	19681	19760	9A	79	minus	syntenic to lactb and talin 2	Dasnov3.0 :Scaffold JH570268.1: 311,108-336,896 reverse strand.
Mammalia	Dasypus novemcinctus	ENSDNOG00000044997	21142	21147	9B	5	minus	syntenic to lactb and talin 2
Mammalia	Dasypus novemcinctus	ENSDNOG00000044997	24574	24642	9C	68	minus	syntenic to lactb and talin 2
Mammalia	Dasypus novemcinctus	ENSDNOG00000044997	25706	25786	9D	80	minus	syntenic to lactb and talin 2
Mammalia	Loxodonta africana	ENSLAFG00000004960	20778	20857	9A	79	plus	syntenic to lactb	loxAfr3:GL010086.1 :SuperContig scaffold_59: 8,931,935-8,959,107 forward strand.
Mammalia	Loxodonta africana	ENSLAFG00000004960	22303	22308	9B	5	plus	syntenic to lactb
Mammalia	Loxodonta africana	ENSLAFG00000004960	25858	25926	9C	68	plus	syntenic to lactb
Mammalia	Loxodonta africana	ENSLAFG00000004960	27093	27173	9D	80	plus	syntenic to lactb
Mammalia	Monodelphis domestica	ENSMODG00000011135	25031	25110	9A	79		syntenic to lactb and talin 2	BROADO5:1:148319122:148349511:1
Mammalia	Monodelphis domestica	ENSMODG00000011135	27319	27324	9B	5		syntenic to lactb and talin 2
Mammalia	Ornithorhyncus anatinus	ENSOANG00000011217	9211	9290	9A	79	plus	syntenic to lactb and talin 2	OANA5:CM000413.1 ;Chromosome 5: 18,320,903-18,339,339 forward strand.
Mammalia	Ornithorhyncus anatinus	ENSOANG00000011217	10836	10841	9B	5	plus	syntenic to lactb and talin 2
Mammalia	Ornithorhyncus anatinus	ENSOANG00000011217	16005	16073	9C	68	plus	syntenic to lactb and talin 2
Mammalia	Ornithorhyncus anatinus	ENSOANG00000011217	17536	17616	9D	80	plus	syntenic to lactb and talin 2
Amphibia	Xenopus laevis	ENSXLAEV_chr3S	28849	28928	9A	79		syntenic to lactb and talin 2	tpm1:chr3S:59949889-59999888
Amphibia	Xenopus laevis	ENSXLAEV_chr3S	34103	34108	9B	5		syntenic to lactb and talin 2
Amphibia	Xenopus laevis	ENSXLAEV_chr3S	40145	40225	9D	80		syntenic to lactb and talin 2
Amphibia	Xenopus laevis	ENSXLAEVISCHR3L	19664	19743	9A	79		syntenic to lactb and talin 2	chr3L:81866000-81904999
Amphibia	Xenopus laevis	ENSXLAEVISCHR3L	24322	24327	9B	5		syntenic to lactb and talin 2
Amphibia	Xenopus laevis	ENSXLAEVISCHR3L	29756	29838	9D	82		syntenic to lactb and talin 2
Amphibia	Xenopus tropicalis	ENSXETG00000009718	17076	17155	9A	79	minus	syntenic to lactb and talin 2	Xenopus_tropicalis_v9.1 :KV460385.1: 862,269-865,417 reverse strand
Amphibia	Xenopus tropicalis	ENSXETG00000009718	22991	22996	9B	5	minus	syntenic to lactb and talin 2
Amphibia	Xenopus tropicalis	ENSXETG00000009718	28246	28326	9D	80	minus	syntenic to lactb and talin 2
Amphibia	nanorana parkeri	nanorana_parkeri_tpm1	24528	24607	9A	79		syntenic to lactb and talin 2	BGI_ZX_2015/nanPar1:KN905945v1:1,412,085-1,455,633
Amphibia	nanorana parkeri	nanorana_parkeri_tpm1	35533	35538	9B	5		syntenic to lactb and talin 2
Amphibia	nanorana parkeri	nanorana_parkeri_tpm1	43240	43320	9D	80		syntenic to lactb and talin 2
Amphibia	Ambystoma mexicanum	AMEXG_0030002129	765886	765955	8	69	plus	syntenic to lactb	AmbMex3.0.0 :AMEXG_0030002129:1–2175200
Amphibia	Ambystoma mexicanum	AMEXG_0030002129	766858	766936	9A	78	plus	syntenic to lactb
Amphibia	Ambystoma mexicanum	AMEXG_0030002129	768237	768242	9B	5	plus	syntenic to lactb
Amphibia	Ambystoma mexicanum	AMEXG_0030002129	866981	867063	9D	82	plus	syntenic to lactb
Sarcopterygii	Latimeria chalumnae	ENSLACG00000012977	22043	22122	9A	79	minus	syntenic to tln2	LatCha1:JH126577.1:789647:826021:-1
Sarcopterygii	Latimeria chalumnae	ENSLACG00000012977	24210	24215	9B	5	minus	syntenic to tln2
Sarcopterygii	Latimeria chalumnae	ENSLACG00000012977	32525	32593	9C	68	minus	syntenic to tln2
Sarcopterygii	Latimeria chalumnae	ENSLACG00000012977	34023	34103	9D	80	minus	syntenic to tln2
Actinopterygii	Oryzias latipes	ENSORLG00000007803	6839	6918	9A	79		syntenic to lactb and talin 2	MEDAKA1:6:12491143:12500436:1
Actinopterygii	Oryzias latipes	ENSORLG00000007803	7620	7625	9B	5		syntenic to lactb and talin 2
Actinopterygii	Oryzias latipes	ENSORLG00000007803	9211	9291	9D	80		syntenic to lactb and talin 2
Actinopterygii	Oreochromis niloticus	ENSONIG00000015278	7093	7172	9A	79		syntenic to lactb and talin 2	Orenil1.0:GL831142.1:6919089:6929347:-1
Actinopterygii	Oreochromis niloticus	ENSONIG00000015278	8173	8178	9B	5		syntenic to lactb and talin 2
Actinopterygii	Oreochromis niloticus	ENSONIG00000015278	9609	9671	9C	62		syntenic to lactb and talin 2
Actinopterygii	Oreochromis niloticus	ENSONIG00000015278	10176	10256	9D	80		syntenic to lactb and talin 2
Actinopterygii	Takifugu rubripes	ENSTRUG00000009247	6425	6504	9A	79		syntenic to lactb and talin 2	FUGU4:scaffold_2:489000:498000:-1
Actinopterygii	Takifugu rubripes	ENSTRUG00000009247	6878	6883	9B	5		syntenic to lactb and talin 2
Actinopterygii	Takifugu rubripes	ENSTRUG00000009247	7930	7998	9D	68		syntenic to lactb and talin 2
Actinopterygii	Tetraodon nigroviridis	ENSTNIG00000008386	5571	5650	9A	79	minus	syntenic to lactb and talin 2	TETRAODON 8.0 :Chromosome 13: 7,296,898-7,304,240 reverse strand.
Actinopterygii	Tetraodon nigroviridis	ENSTNIG00000008386	6043	6048	9B	5	minus	syntenic to lactb and talin 2
Actinopterygii	Tetraodon nigroviridis	ENSTNIG00000008386	7260	7340	9D	80	minus	syntenic to lactb and talin 2
Actinopterygii	Gasterosteus aculeatus	ENSGACG00000010629	5994	6062	8	68	minus	syntenic to lactb and talin 2	BROAD S1 :groupXIX: 12,127,399-12,137,182 reverse strand.
Actinopterygii	Gasterosteus aculeatus	ENSGACG00000010629	6629	6709	9A	80	minus	syntenic to lactb and talin 2
Actinopterygii	Gasterosteus aculeatus	ENSGACG00000010629	7273	7278	9B	5	minus	syntenic to lactb and talin 2
Actinopterygii	Gasterosteus aculeatus	ENSGACG00000010629	8544	8615	9C	71	minus	syntenic to lactb and talin 2
Actinopterygii	Gasterosteus aculeatus	ENSGACG00000010629	9046	9126	9D	80	minus	syntenic to lactb and talin 2
Actinopterygii	Gadus morhua	ENSGMOG00000006834	7179	7258	9A	79	minus	syntenic to lactb and talin 2	gadMor1:HE571597.1 ;GeneScaffold_2011: 174,735-184,972 reverse strand.
Actinopterygii	Gadus morhua	ENSGMOG00000006834	8373	8378	9B	5	minus	syntenic to lactb and talin 2
Actinopterygii	Gadus morhua	ENSGMOG00000006834	10155	10235	9D	80	minus	syntenic to lactb and talin 2
