## Supplemental table 2 for "EXONIZATION BY THE EMERGENCE OF A CLEAVAGE-POLYADENYLATION SITE"

### Sheet: Sheet1
Sequence	description	usage	Fig
ggtatgaactttcggtctacCAGAGAAAATAATTCAGCAGTTTG	Gallus G._Fwd	Gibson	2, S2
taggatatttcatgtggtacAATGGAGAGCTACAAACAAATG	Gallus G._Rev	minigene-	2, S2
ggtatgaactttcggtctacTACAAGAAATCTTTATTGACTTGTCATCCAGACTTGCAACAGTTGTGGTTTGTTATTAATGCAGATGGTTTGTGTAACTTATTCAGTACTGTGTAGCCTCCTGTAGTAGCAGAACTTGTTTTAACTGGCATTGGTCTGTACGAAGACAATTCATGAATCGCTTTACAGTGCTTTAGCAAAATGGGCTTTATTATCTTTGGAAAGCTTTTCACGAGTAGTCTTCTAATAAAAAGCTTAAAGGTCACATGCCTTTATGAAAGATGGCAGAATGTGTCCAGCTAAAGGTTGGTCATAATTGTCCTGTGAGCAAAAGTGCTACCTAGATTAAATTTGTTGTATAGTTCTGTATTAGATTACACAACTTTTTTTTTTTTTTAAA…	Latimeriae C. - GeneBlock	construction	2, S2
ggtatgaactttcggtctacTTGCATTGAGAATCGGAGAAATGTAAAGGATGTATCCTGGTAAGGAGTGAAATACCTATTAGTCATTTGGATGAGTTTGTGTTGTGAAGGTTCTGCTTCAACATGGTGTATCTTTCAGTGTCCAGATATTGTGGTAATGTTAGAAATATCTATAGTCTAATTTCAAGACTTGGAAAACATTTTTTTTTTTCTTGGCATACAGTAGTTTCCTAAATAGGCAATGCAGTTGCCTCTTCTACTGCTAATCTGTCTTTCTTTTCTCCTTTTTTTTATTTTATTTATATACAATCTGTTATCTCATGCCGGGCCTTCACTCCTTCTCCACGCGCTGTCTGCTTCTTCACCCTGTGCCTTGGATGGTGTTGCGAACGCTGGACTT…	Nanorana P. - GeneBlock		2, S2
cacagcacggggatccagtc	actine (fwd)	RTPCR splice reporter gene	2, S2
GTGGAAAGGGTACGGACGTAAGC	tpm1-Exon 9’ in X. laevis (rev)	RTPCR, endogenous tpm1 and splice reporter gene	2, 3A, 3C, S2
ATTGAAGTCATGTCATTGAG	tpm1-Exon 9’ in N. parkeri (rev)	RTPCR splice reporter gene	2, S2
ATTGAAGTCATGTCGTTGAG	tpm1-Exon 9’ in L. chalumnae (rev)	RTPCR splice reporter gene	2, S2
ATGGAAGTCATATCATTGAG	tpm1-Exon 9’ in G. gallus (rev)	RTPCR splice reporter gene	2, S2
AGGTTCCCAAGAAGAGACTG	tpm1-Exon 9B in X. laevis (rev)	RTPCR, endogenous tpm1 and splice reporter gene	2, 3A, 3C, S2
ccaacttggctcactgtcctc	tpm1-Exon 8 in X. laevis (rev)	RTPCR, endogenous tpm1	S2
CTCAAACGTCTCTCCTGTCAT	F1	mapping of bps	S3
cttatggaaactgcctaatgc	F2	in vivo	S3
CTCTACTGGATATACAATCACC	R1		S3
tttaaatgtatgtagctcctca	R2		S3
tgctgagtttgcagagaggaca	e8i8 fwd	RTqPCR	3B
ttttttcccatcgcccga	e8i8 rev	RTqPCR	3B
cccctccatttttttgccc	i8e9A fwd	RTqPCR	3B
tgtcattgagagcgtgatccag	i8e9A rev	RTqPCR	3B
aggaggacaaatatgaagaggaaat	e7i7 ss	RTqPCR	3B
ttctccagcacttgaacatctta	e7i7 rev	RTqPCR	3B
tgatatactccatgtttccgctta	i7e8 ss	RTqPCR	3B
tcctctctgcaaactcagca	i7e8 rev	RTqPCR	3B
CTCAAACGTCTCTCCTGTCAT	tpm1-Exon 8 in X. laevis (fwd)	RTPCR	3A, 3C
gagaaggaagctgctgagatgg	eef1a1 (fwd)		3A, 3C
ccacagggagatgtcaatggta	eef1a1 (rev)		3A, 3C
cgggatccctctttgacaggacaggag	myl1 (fwd)		3A, 3C
cggaattcaaactcaatcctcttggc	myl1 (rev)		3A, 3C
TTAGAAGGAGAAAGGTAGAAGGTAT	bpMO	morpholino	3A, 3B, 4, S4
GCATACAGCTCATCTGCTCATATGTG	3ssMO	injection	3A, 3B, 3C, 4, S4
AGGGTAGGACGTGAGTTTTATTAAG	pAMO	in embryo	3A, 3B, 4, 5, S4, S6
GATGAGGAATCAGACAGCGTGGAAG	UTEMO		3A, 3B, 4, S4
CCTCTTACCTCAGTTACAATTTATA	coMO		3A, 3B, 4, 5, S4, S6
TTCTTGATGGCGTCCATGGCTGCTG	tpmMO		5, S6
